# Multi-modal digital pathology for colorectal cancer diagnosis by high-plex immunofluorescence imaging and traditional histology of the same tissue section

**DOI:** 10.1101/2022.09.28.509927

**Authors:** Jia-Ren Lin, Yu-An Chen, Daniel Campton, Jeremy Cooper, Shannon Coy, Clarence Yapp, Juliann B. Tefft, Erin McCarty, Keith L. Ligon, Scott J. Rodig, Steven Reese, Tad George, Sandro Santagata, Peter K. Sorger

## Abstract

Precision medicine is critically dependent on better methods for diagnosing and staging disease and predicting drug response. Histopathology using Hematoxylin and Eosin (H&E) stained tissue - not genomics – remains the primary diagnostic method in cancer. Recently developed highly-multiplexed tissue imaging methods promise to enhance research studies and clinical practice with precise, spatially-resolved, single-cell data. Here we describe the “Orion” platform for collecting and analyzing H&E and high-plex immunofluorescence (IF) images from the same cells in a whole-slide format suitable for diagnosis. Using a retrospective cohort of 74 colorectal cancer resections, we show that IF and H&E images provide human experts and machine learning algorithms with complementary information that can be used to generate interpretable, multiplexed image-based models predictive of progression-free survival. Combining models of immune infiltration and tumor-intrinsic features achieves a hazard ratio of ∼0.05, demonstrating the ability of multi-modal Orion imaging to generate high-performance biomarkers.
