## Supplementary material for "Multi-modal digital pathology for colorectal cancer diagnosis by high-plex immunofluorescence imaging and traditional histology of the same tissue section": ExtData_table_1

### Sheet: Antibodies
Extended Data Table 1
Representative 20-Plex Antibody Panel					CRC Panel (this study)		Lung Panel (this study)
Channel	Marker	Function	Category	Localization	Marker	Category	Marker	Category
1	CD45	General lymphocyte marker	Immune	Cell surface	CD45	Immune	CD45	Immune
2	CD3	T cell marker	Immune	Nucleus	CD3e	Immune	CD3d	Immune
3	CD4	T help cells	Immune	Cell surface	CD20	Immune	CD20	Immune
4	CD8	Cytotoxic T cells	Immune	Cell surface	CD68	Immune	CD68	Immune
5	FOXP3	Treg	Immune	Nucleus	CD163	Immune	CD4	Immune
6	CD68	Macrophage (M1)	Immune	Cell surface	CD4	Immune	FOXP3	Immune
7	CD163	Macrophage (M2)	Immune	Cell surface	FOXP3	Immune	CD8a	Immune
8	CD11c	Dendritic cells	Immune	Cell surface	CD8a	Immune	CD11b	Immune
9	CD20	B cells	Immune	Cell surface	CD45RO	Immune	CD11c	Immune
10	PD-1	Checkpoint	Immune	Cell surface	PD-1	Immune	CD163	Immune
11	PD-L1	Checkpoint	Immune	Cell surface	PD-L1	Immune	PD-1	Immune
12	GranzymeB	T cell acivation	Immune	Cytoplasm	Pan-CK	Tumor	PD-L1 E1L3N	Immune
13	panCK	Epithelial/tumor marker	Tumor	Cytoplasm	E-Cadherin	Tumor	PD-L1 EPR19759	Immune
14	CDX2	GI origin carcinoma	Tumor	Nucleus	SMA	Structure	CK CAM5.2	Tumor
15	SMA	Fibroblast/muscle	Structure	Cytoplasm	CD31	Structure	TTF1	Tumor
16	CD31	Endothelial marker	Structure	Cell surface	Autofluorescence	Structure	GFAP	Tumor
17	Ki67	Proliferation	Mechanism	Nucleus	Ki-67	Mechanism	Sytox Blue	Structure
18	gH2ax	DNA damage	Mechanism	Nucleus	Hoechst	Cell Position	SMA	Structure
19	cPARP	Apoptosis	Mechanism	Cytoplasm			CD31	Structure
20	Hoechst	Nuclear/DNA stain	Cell Position	Nucleus			Ki-67	Mechanism
							Hoechst	Cell Position
