## Supplementary material for "Multi-modal digital pathology for colorectal cancer diagnosis by high-plex immunofluorescence imaging and traditional histology of the same tissue section": ExtData_table_2

### Sheet: P37_A24
Extended Data Table 2
Orion Antibody and ArgoFlour Panel for Colorectal Cancer Analysis
Channel	EX Laser	EM CWL	Exposure (ms)	Fluorophore	Target	Purpose	Clone	Used in IHC	Antibody RRID	Secondary
1	405	452	50	Hoechst 33342	DNA	Nuclear localization	N/A
2	445	485	100	N/A	Autofluoroscence	Tissue architecture	N/A
3	470	513	100	ArgoFluor 515	CD31	Endothelium	EPR3094	Yes	AB_2922783
4		560	100	ArgoFluor 555L	CD45	Leukocyte	D9M8I	Yes	AB_2922785
5	520	540	200	ArgoFluor 535	CD68	Macrophage	KP1 + C68/684	Yes	AB_2922786
6	555	572	200	ArgoFluor 572	CD4	T Helper	NIUG0	Yes	AB_2922787
7		586	200	ArgoFluor 584	FOXP3	T Regulatory	236A/E7	Yes	AB_2922788
8		606	200	ArgoFluor 602	CD8a	T Cytotoxic	AMC908	Yes	AB_2922787
9		630	200	ArgoFluor 624	CD45RO	T Memory	UCHL1	Yes	AB_2922790
10		689	200	ArgoFluor 660L	CD20	B cell	L26	Yes	AB_2922791
11	640	662	500	ArgoFluor 662	PD-L1	Immune Checkpoint	E1L3N	Yes	AB_2922792
12		686	500	ArgoFluor 686	CD3e	T cell	D7A6E	Yes	AB_2922793
13		706	500	ArgoFluor 706	CD163	Macrophage	EPR14643	Yes	AB_2922794
14		732	500	ArgoFluor 730	E-Cadherin	Epithelium	4A2	Yes	AB_2922795
15	730	768	500	ArgoFluor 760	PD-1	Immune Checkpoint	EPR4877(2)	Yes	AB_2922797
16		798	500	ArgoFluor 795	Ki67	Proliferation	D3B5	Yes	AB_2922798
17		847	500	ArgoFluor 845	Pan-CK (DIG)	Epithelium	AE1/AE3/C11	Yes	AB_2922799	ArgoFluor 845 anti-DIG (AB_2922800)
18		877	500	ArgoFluor 875	SMA (BIO)	Smooth Muscle	1A4	Yes	AB_2922801	ArgoFluor 875 Streptavidin
