## Supplementary material for "Multi-modal digital pathology for colorectal cancer diagnosis by high-plex immunofluorescence imaging and traditional histology of the same tissue section": ExtData_table_4

### Sheet: HTMA427 map
Extended Data Table 4
Multi-tissue TMA Map: Index of core positions
LOCATION	Y1	Y2	Y3	Y4	Y5	Y6	Y7	Y8	Y9	Y10	Y11	Y12	Y13	Y14	Y15
X1	1	10	19
X2	2	11	20	28	35	43	51	59	67	75	83	91	99	107	115
X3	3	12	21	29	36	44	52	60	68	76	84	92	100	108	116
X4	4	13	22	31	37	45	53	61	69	77	85	93	101	109	117
X5	5	14	23	30	38	46	54	62	70	78	86	94	102	110	118
X6	6	15	24	31	39	47	55	63	71	79	87	95	103	111	119
X7	7	16	25	32	40	48	56	64	72	80	88	96	104	112	120
X8	8	17	26	33	41	49	57	65	73	81	89	97	105	113	122
X9	9	18	27	34	42	50	58	66	74	82	90	98	106	114	123

### Sheet: TissueType
Core ID	Tissue/Tumor type
1
2	Mesothelioma
3	Mesothelioma
4	Gastrointestinal stromal tumor
5	Gastrointestinal stromal tumor
6	Colon adenocarcinoma
7	Colon adenocarcinoma
8	Colon normal epithelium
9	Colon normal epithelium
10
11	Colon adenocarcinoma
12	Colon adenocarcinoma
13	Colon normal epithelium
14	Colon normal epithelium
15	Gastrointestinal stromal tumor
16	Gastrointestinal stromal tumor
17	Mesothelioma
18	Mesothelioma
19
20	Meningioma
21	Meningioma
22	Meningioma
23	Meningioma
24	Meningioma
25	Meningioma
26	Glioblastoma
27	Glioblastoma
28	Glioblastoma
29	Glioblastoma
30	Prostatic adenocarcinoma
31	Prostatic adenocarcinoma
32	Prostatic adenocarcinoma
33	Prostatic adenocarcinoma
34	Normal prostate
35	Normal prostate
36	Renal cell carcinoma
37	Renal cell carcinoma
38	Normal kidney cortex
39	Normal kidney cortex
40	Renal cell carcinoma
41	Renal cell carcinoma
42	Normal kidney cortex
43	Normal kidney cortex
44	Lung squamous cell carcinoma
45	Lung squamous cell carcinoma
46	Non-neoplastic lung
47	Non-neoplastic lung
48	Lung adenocarcinoma
49	Lung adenocarcinoma
50	Lung squamous cell carcinoma
51	Lung squamous cell carcinoma
52	Non-neoplastic lung
53	Non-neoplastic lung
54	Lung adenocarcinoma
55	Lung adenocarcinoma
56	Non-neoplastic lung
57	Non-neoplastic lung
58	Pulmonary lymph node
59	Pulmonary lymph node
60	Lung adenocarcinoma
61	Lung adenocarcinoma
62	Non-neoplastic lung
63	Non-neoplastic lung
64	high grade serous ovarian carcinoma
65	high grade serous ovarian carcinoma
66	non-neoplastic ovary
67	non-neoplastic ovary
68	Pancreatic adenocarcinoma
69	Pancreatic adenocarcinoma
70	Non-neoplastic pancreas
71	Non-neoplastic pancreas
72	Non-neoplastic small intestine
73	Non-neoplastic small intestine
74	Non-neoplastic small intestine
75	Non-neoplastic small intestine
76	Non-neoplastic colon
77	Non-neoplastic colon
78	Diverticulitis
79	Diverticulitis
80	Non-neoplastic colon
81	Non-neoplastic colon
82	Colon lymph node
83	Colon lymph node
84	Non-neoplastic colon
85	Non-neoplastic colon
86	Colon lymph node
87	Colon lymph node
88	Hepatocellular carcinoma
89	Hepatocellular carcinoma
90	Cirrhotic liver
91	Cirrhotic liver
92	Hepatocellular carcinoma
93	Hepatocellular carcinoma
94	Cirrhotic liver
95	Cirrhotic liver
96	Tonsil
97	Tonsil
98	Tonsil
99	Tonsil
100	Tonsil
101	Tonsil
102	Spleen
103	Spleen
104	Spleen
105	Spleen
106	Appendix, acute appendicitis
107	Appendix, acute appendicitis
108	Appendix, acute appendicitis
109	Appendix, acute appendicitis
110	Ductal carcinoma, breast
111	Ductal carcinoma, breast
112	Ductal/lobular carcinoma, breast
113	Ductal/lobular carcinoma, breast
114	Dedifferentiated Liposarcoma
115	Dedifferentiated Liposarcoma
116	Metastatic melanoma
117	Metastatic melanoma
118	Seminoma
119	Seminoma
120	Leiomyosarcoma
121	Leiomyosarcoma
122	Skin/Hair Follicle Shaft
123	Skin/Hair Follicle Shaft

### Sheet: Print
Extended Data Table 4
Multi-tissue TMA Map: Index of core positions
LOCATION	Y1	Y2	Y3	Y4	Y5	Y6	Y7	Y8	Y9	Y10	Y11	Y12	Y13	Y14	Y15
X1	1	10	19
X2	2	11	20	28	35	43	51	59	67	75	83	91	99	107	115
X3	3	12	21	29	36	44	52	60	68	76	84	92	100	108	116
X4	4	13	22	31	37	45	53	61	69	77	85	93	101	109	117
X5	5	14	23	30	38	46	54	62	70	78	86	94	102	110	118
X6	6	15	24	31	39	47	55	63	71	79	87	95	103	111	119
X7	7	16	25	32	40	48	56	64	72	80	88	96	104	112	120
X8	8	17	26	33	41	49	57	65	73	81	89	97	105	113	122
X9	9	18	27	34	42	50	58	66	74	82	90	98	106	114	123
Core Number		Tissue/Tumor type			Core Number		Tissue/Tumor type
1					72	Non-neoplastic small intestine
2	Mesothelioma				73	Non-neoplastic small intestine
3	Mesothelioma				74	Non-neoplastic small intestine
4	Gastrointestinal stromal tumor				75	Non-neoplastic small intestine
5	Gastrointestinal stromal tumor				76	Non-neoplastic colon
6	Colon adenocarcinoma				77	Non-neoplastic colon
7	Colon adenocarcinoma				78	Diverticulitis
8	Colon normal epithelium				79	Diverticulitis
9	Colon normal epithelium				80	Non-neoplastic colon
10					81	Non-neoplastic colon
11	Colon adenocarcinoma				82	Colon lymph node
12	Colon adenocarcinoma				83	Colon lymph node
13	Colon normal epithelium				84	Non-neoplastic colon
14	Colon normal epithelium				85	Non-neoplastic colon
15	Gastrointestinal stromal tumor				86	Colon lymph node
16	Gastrointestinal stromal tumor				87	Colon lymph node
17	Mesothelioma				88	Hepatocellular carcinoma
18	Mesothelioma				89	Hepatocellular carcinoma
19					90	Cirrhotic liver
20	Meningioma				91	Cirrhotic liver
21	Meningioma				92	Hepatocellular carcinoma
22	Meningioma				93	Hepatocellular carcinoma
23	Meningioma				94	Cirrhotic liver
24	Meningioma				95	Cirrhotic liver
25	Meningioma				96	Tonsil
26	Glioblastoma				97	Tonsil
27	Glioblastoma				98	Tonsil
28	Glioblastoma				99	Tonsil
29	Glioblastoma				100	Tonsil
30	Prostatic adenocarcinoma				101	Tonsil
31	Prostatic adenocarcinoma				102	Spleen
32	Prostatic adenocarcinoma				103	Spleen
33	Prostatic adenocarcinoma				104	Spleen
34	Normal prostate				105	Spleen
35	Normal prostate				106	Appendix, acute appendicitis
36	Renal cell carcinoma				107	Appendix, acute appendicitis
37	Renal cell carcinoma				108	Appendix, acute appendicitis
38	Normal kidney cortex				109	Appendix, acute appendicitis
39	Normal kidney cortex				110	Ductal carcinoma, breast
40	Renal cell carcinoma				111	Ductal carcinoma, breast
41	Renal cell carcinoma				112	Ductal/lobular carcinoma, breast
42	Normal kidney cortex				113	Ductal/lobular carcinoma, breast
43	Normal kidney cortex				114	Dedifferentiated Liposarcoma
44	Lung squamous cell carcinoma				115	Dedifferentiated Liposarcoma
45	Lung squamous cell carcinoma				116	Metastatic melanoma
46	Non-neoplastic lung				117	Metastatic melanoma
47	Non-neoplastic lung				118	Seminoma
48	Lung adenocarcinoma				119	Seminoma
49	Lung adenocarcinoma				120	Leiomyosarcoma
50	Lung squamous cell carcinoma				121	Leiomyosarcoma
51	Lung squamous cell carcinoma				122	Skin/Hair Follicle Shaft
52	Non-neoplastic lung				123	Skin/Hair Follicle Shaft
53	Non-neoplastic lung
54	Lung adenocarcinoma
55	Lung adenocarcinoma
56	Non-neoplastic lung
57	Non-neoplastic lung
58	Pulmonary lymph node
59	Pulmonary lymph node
60	Lung adenocarcinoma
61	Lung adenocarcinoma
62	Non-neoplastic lung
63	Non-neoplastic lung
64	high grade serous ovarian carcinoma
65	high grade serous ovarian carcinoma
66	non-neoplastic ovary
67	non-neoplastic ovary
68	Pancreatic adenocarcinoma
69	Pancreatic adenocarcinoma
70	Non-neoplastic pancreas
71	Non-neoplastic pancreas
