## Supplementary material for "Multi-modal digital pathology for colorectal cancer diagnosis by high-plex immunofluorescence imaging and traditional histology of the same tissue section": ExtData_table_5

### Sheet: Parameters
Extended Data Table 5
GoogLeNet Training Parameters
Parameters	Values
WeightLearnRateFactor	10
BiasLearnRateFactor	10
lgraph	loss3-classifier
WeightLearnRateFactor	1
BiasLearnRateFactor	1
imageInputSize	224x224x3
MiniBatchSize	40
MaxEpochs	3
InitialLearnRate	0.0001
Shuffle	every-epoch
ValidationFrequency	100
